# Heritable viral symbionts in the family *Iflaviridae* are widespread among aphids

**DOI:** 10.1101/2025.02.03.636351

**Authors:** Paula Rozo-Lopez, Vanesa Torres, Joseph Torres, Simon Käfer, Benjamin J. Parker

## Abstract

Heritable microbes shape host phenotypes and are important drivers of evolution. While interactions between insects and bacterial symbionts have been extensively studied, the prevalence and consequences of insect-viral symbiosis are an open question. We show that viral symbionts in the family *Iflaviridae* are widespread among aphids, an important model for research on bacterial symbiosis. We discovered multiple new species of iflaviruses that are maintained in asexual lines without apparent fitness costs and are transmitted vertically from mothers to offspring. Using field data and phylogenetic evidence, we further show that aphid iflaviruses likely move horizontally across species, but through laboratory experiments, we demonstrated that horizontal transfer among species infesting the same host plants does not persist throughout clonal lineages. Using quantitative PCR and immunohistochemistry, we discovered that viral infections localize in the host fat bodies and developing embryos. Surprisingly, we also found viral infections inside bacteria-housing cells called bacteriocytes, with a positive correlation between viral and bacterial symbiont density, indicating a mechanism for vertical transmission. Together, our work suggests that iflaviruses are an important but previously unrecognized piece of aphid symbiosis and sets the stage to use this model to answer new questions about host-microbe associations.

**Importance:** In recent years, the rise of metatranscriptome sequencing has led to the rapid discovery of novel viral sequences in insects. However, few studies have carefully investigated the dynamics of insect-virus interactions to produce a general understanding of viral symbiosis. Aphids are a significant agricultural pest but also an important model for understanding the evolution of host-microbe interactions and the molecular basis of bacterial symbiosis. We show that heritable iflaviruses are an important but previously unrecognized part of the aphid heritable microbiome, with viral symbionts transmitted alongside bacteria from mothers to offspring, potentially via specialized bacteriocytes that house symbiotic microbes. Our findings have important implications for furthering the understanding of insect-microbe symbiosis and the potential for biocontrol of agriculturally relevant pest species.
