## Supplementary tables and legends for "Heritable viral symbionts in the family *Iflaviridae* are widespread among aphids"

### Sheet: Table S1
Table S1 Metadata of field-collected parental aphids from which laboratory colonies were maintained in the laboratory for at least generations
Aphid species	Collection date	Collection host plant	Collection county	Laboratory line code
Macrosiphum euphorbiae	2022-05-10	Tomato (Solanum lycopersicum)	Knox	A002
Macrosiphum euphorbiae	2022-05-22	Tomato (Solanum lycopersicum)	Knox	A011
Macrosiphum euphorbiae	2022-05-26	Tomato (Solanum lycopersicum)	Knox	A015
Macrosiphum euphorbiae	2022-06-01	Tomato (Solanum lycopersicum)	Knox	A021
Dysaphis aucupariae	2022-06-27	Plantain (Plantago sp.)	Cocke	A026
Myzus persicae	2022-11-12	Cabbage (Brassica oleracea)	Cocke	A052
Myzus persicae	2022-11-13	Cabbage (Brassica oleracea)	Cocke	A053
Myzus persicae	2022-12-15	Cabbage (Brassica oleracea)	Cocke	A054
Myzus persicae	2022-12-15	Cabbage (Brassica oleracea)	Cocke	A055
Macrosiphum euphorbiae	2023-04-16	Spinach (Spinacia oleracea)	Cocke	A056
Aulacorthum solani	2023-04-16	Foxglove (Digitalis sp.)	Knox	A059
Macrosiphum euphorbiae	2022-06-01	Tomato (Solanum lycopersicum)	Cocke	A060
Acyrthosiphon pisum	2023-04-20	Fava bean (Vicia faba)	Cocke	A061
Illinoia liriodendri	2023-04-30	Tulip tree (Liriodendron tulipifera)	Cocke	A065
Brevicoryne brassicae	2023-05-07	Cabbage (Brassica oleracea)	Knox	A068
Brevicoryne brassicae	2023-05-07	Cabbage (Brassica oleracea)	Knox	A069
Lipaphis pseudobrassicae	2023-05-07	Cabbage (Brassica oleracea)	Cocke	A071
Illinoia liriodendri	2023-05-06	Tulip tree (Liriodendron tulipifera)	Cocke	A076
Brevicoryne brassicae	2023-05-07	Cabbage (Brassica oleracea)	Knox	A078
Brevicoryne brassicae	2023-05-13	Cabbage (Brassica oleracea)	Cocke	A084
Aulacorthum solani	2023-05-16	Cherry laurel (Prunus laurocerasus)	Knox	A089
Uroleucon sp.	2023-05-19	Joe-Pye-weed (Eutrochium purpureum)	Cocke	A090
Macrosiphum euphorbiae	2023-05-19	Broccoli (Brassica oleracea)	Cocke	A092
Myzus persicae	2023-05-19	Turnip (Brassica rapa)	Cocke	A093L
Lipaphis pseudobrassicae	2023-05-19	Turnip (Brassica rapa)	Cocke	A093D
Aulacorthum solani	2023-05-19	Cabbage (Brassica oleracea)	Cocke	A094
Uroleucon sp.	2023-05-23	Joe-Pye-weed (Eutrochium purpureum)	Cocke	A095
Uroleucon sp.	2023-05-23	Joe-Pye-weed (Eutrochium purpureum)	Cocke	A096
Macrosiphum euphorbiae	2023-05-29	Cabbage (Brassica oleracea)	Cocke	A098
Brevicoryne brassicae	2023-05-29	Cabbage (Brassica oleracea)	Cocke	A100
Brevicoryne brassicae	2023-05-29	Cabbage (Brassica oleracea)	Cocke	A101
Myzus persicae	2023-05-29	Cabbage (Brassica oleracea)	Sevier	A102
Uroleucon eupatoricolens	2023-05-29	Joe-Pye-weed (Eutrochium purpureum)	Cocke	A103
Brevicoryne brassicae	2023-05-31	Cabbage (Brassica oleracea)	Knox	A105
Macrosiphum euphorbiae	2023-05-29	Broccoli (Brassica oleracea)	Cocke	A106
Macrosiphum euphorbiae	2023-05-29	Cabbage (Brassica oleracea)	Cocke	A107
Myzus persicae	2023-05-29	Cabbage (Brassica oleracea)	Cocke	A108
Myzus persicae	2023-05-29	Broccoli (Brassica oleracea)	Cocke	A109
Brevicoryne brassicae	2023-05-29	Broccoli (Brassica oleracea)	Cocke	A110
Myzus persicae	2023-05-29	Broccoli (Brassica oleracea)	Cocke	A111
Myzus persicae	2023-05-29	Broccoli (Brassica oleracea)	Cocke	A112
Myzus persicae	2023-05-29	Broccoli (Brassica oleracea)	Cocke	A113
Sitobion ibarae	2023-06-05	Multiflora rose (Rosa multiflora)	Cocke	A117
Sitobion ibarae	2023-06-05	Multiflora rose (Rosa multiflora)	Cocke	A118
Uroleucon eupatoricolens	2023-06-05	Joe-Pye-weed (Eutrochium purpureum)	Cocke	A119
Uroleucon eupatoricolens	2023-06-05	Joe-Pye-weed (Eutrochium purpureum)	Cocke	A120
Aulacorthum solani	2023-05-29	Joe-Pye-weed (Eutrochium purpureum)	Cocke	A121
Uroleucon nigrotuberculatum	2023-06-05	Gloldenrot (Solidago sp.)	Cocke	A122
Macrosiphum euphorbiae	2023-06-05	Cabbage (Brassica oleracea)	Cocke	A123
Lipaphis pseudobrassicae	2023-10-21	Kale (Brassica oleracea)	Cocke	A127
Lipaphis pseudobrassicae	2023-10-21	Kale (Brassica oleracea)	Cocke	A128
Lipaphis pseudobrassicae	2023-10-21	Kale (Brassica oleracea)	Cocke	A129
Lipaphis pseudobrassicae	2023-10-14	Broccoli (Brassica oleracea)	Cocke	A130
Lipaphis pseudobrassicae	2023-10-14	Kale (Brassica oleracea)	Cocke	A131
Brevicoryne brassicae	2023-12-03	Kale (Brassica oleracea)	Cocke	A132
Brevicoryne brassicae	2023-12-03	Kale (Brassica oleracea)	Cocke	A133
Brevicoryne brassicae	2023-12-03	Kale (Brassica oleracea)	Cocke	A134
Myzus persicae	2023-12-03	Mustrad greens (Brassica juncea)	Cocke	A135
Brevicoryne brassicae	2024-04-16	Kale (Brassica oleracea)	Cocke	B003
Brevicoryne brassicae	2024-04-16	Kale (Brassica oleracea)	Cocke	B004
Brevicoryne brassicae	2024-04-16	Kale (Brassica oleracea)	Cocke	B005
Aulacorthum solani	2024-04-16	Queen Anne's lace (Daucus carota)	Cocke	B006
Uroleucon sp.	2024-04-16	Joe-Pye-weed (Eutrochium purpureum)	Cocke	B010
Uroleucon rurale	2024-04-16	Joe-Pye-weed (Eutrochium purpureum)	Cocke	B011
Aulacorthum solani	2024-04-16	Joe-Pye-weed (Eutrochium purpureum)	Cocke	B012
Illinoia liriodendri	2024-04-23	Tulip tree (Liriodendron tulipifera)	Cocke	B013
Illinoia liriodendri	2024-04-23	Tulip tree (Liriodendron tulipifera)	Cocke	B014
Illinoia liriodendri	2024-04-23	Tulip tree (Liriodendron tulipifera)	Cocke	B015
Illinoia liriodendri	2024-04-23	Tulip tree (Liriodendron tulipifera)	Cocke	B018
Illinoia liriodendri	2024-04-23	Tulip tree (Liriodendron tulipifera)	Cocke	B019
Illinoia liriodendri	2024-04-23	Tulip tree (Liriodendron tulipifera)	Cocke	B020
Brevicoryne brassicae	2024-04-27	Broccoli (Brassica oleracea)	Cocke	B022
Illinoia liriodendri	2024-04-27	Tulip tree (Liriodendron tulipifera)	Cocke	B025
Aulacorthum solani	2024-04-27	Apple (Malus domestica)	Cocke	B026
Aulacorthum solani	1930-04-29	Lettuce (Lactuca sativa)	Loudon	B028
Uroleucon sp.	2024-05-07	Joe-Pye-weed (Eutrochium purpureum)	Sevier	B029
Macrosiphum olmsteadi	2024-05-07	Fleabane (Erigeron sp.)	Sevier	B033
Macrosiphum euphorbiae	2024-05-07	Milkweed (Asclepias sp.)	Cocke	B036
Illinoia liriodendri	2024-05-07	Tulip tree (Liriodendron tulipifera)	Cocke	B037
Brevicoryne brassicae	2024-05-07	Broccoli (Brassica oleracea)	Cocke	B043
Uroleucon rurale	2024-05-11	Crownbeard (Verbesina sp.)	Cocke	B044
Neomyzus circumflexus	2024-05-12	Bitter dock (Rumex obtusifolius)	Sevier	B045
Macrosiphum olmsteadi	2024-05-12	Sneezeweed (Helenium autumnale)	Sevier	B046
Illinoia liriodendri	2024-05-18	Tulip tree (Liriodendron tulipifera)	Cocke	B050
Illinoia liriodendri	2024-05-18	Tulip tree (Liriodendron tulipifera)	Cocke	B051
Aulacorthum solani	2024-05-18	Daisy Flebane (Erigeron annuus)	Cocke	B053
Macrosiphum olmsteadi	2024-05-18	Daisy Flebane (Erigeron annuus)	Cocke	B054
Macrosiphum olmsteadi	2024-05-18	Gloldenrot (Solidago sp.)	Cocke	B055
Brevicoryne brassicae	2024-05-18	Broccoli (Brassica oleracea)	Cocke	B056
Macrosiphum olmsteadi	2024-05-19	Gloldenrot (Solidago sp.)	Sevier	B057
Brevicoryne brassicae	2024-05-20	Broccoli (Brassica oleracea)	Knox	B058
Brevicoryne brassicae	2024-05-20	Cabbage (Brassica oleracea)	Knox	B059
Illinoia liriodendri	2024-05-27	Tulip tree (Liriodendron tulipifera)	Cocke	B060
Illinoia liriodendri	2024-05-27	Tulip tree (Liriodendron tulipifera)	Cocke	B061
Illinoia liriodendri	2024-05-27	Tulip tree (Liriodendron tulipifera)	Cocke	B062
Illinoia liriodendri	2024-05-27	Tulip tree (Liriodendron tulipifera)	Cocke	B063
Lipaphis pseudobrassicae	2024-05-20	Cabbage (Brassica oleracea)	Knox	B064
Brevicoryne brassicae	2024-05-20	Cabbage (Brassica oleracea)	Knox	B065
Illinoia liriodendri	2024-06-01	Tulip tree (Liriodendron tulipifera)	Cocke	B067
Illinoia liriodendri	2024-06-01	Tulip tree (Liriodendron tulipifera)	Cocke	B068

### Sheet: Table S2
Table S2 RNAseq metadata and CZ ID reads report
RNAseq dataset	Aphid species	Parental lines pooled	NCBI submission	Total reads	Percentage reads passed quality control	Percentage reads passed host filters	Nonhost reads	Nt_rPM_Iflaviridae	Nt_rPM_RNA viruses	Nr_rPM_Iflaviridae	Nr_rPM_RNA viruses	z-score_Iflaviridae	z-score_RNA viruses
Isp1	Illinoia liriodendri	A65, A76	SRX27542654	83133696	88.76	5.12	4254942	0	1201.8	1011	10760.7	10110106	117307782
Ue1	Uroleucon eupatoricolens	A119, A120	SRX27542652	82812210	86.97	4.41	3655144	1133.2	14.2	1605.3	445.5	16052829	2007431
Bb1	Brevicoryne brassicae	A68, A78, A100, A101, A105, A110	SRX27542651	90482594	87.56	3.6	3274894	1472.2	15.3	1459.2	2859.5	29314785	26689074
Usp1	Uroleucon sp.	A090, A095, A103, A122	SRX27542653	65666216	86.67	4.33	2843220	37.2	926.2	2446.7	586.9	24570020	7179604

### Sheet: Table S3
Table S3 Consensus genome characteristics of newly reported aphid Iflavirus sequences
Accesion number	Virus name	Stain	Virus acronym	Host species	Genome (nt)	CDS (nt)	5' UTR (nt)	3' UTR (nt)	Polyprotein (aa)	BlastP Identity to BrBv_UK (YP_001285409.1)	Source
PV031990	Brevicoryne brassicae virus	TN	BrBv	Brevicoryne brassicae	10179	8952	792	435	2983	0.9799	SRX27542651
Submission 2918807*	Brevicoryne brassicae virus	Bb749	BrBv	Brevicoryne brassicae	10179	8952	792	435	2983	0.9916	SRR5030749
Submission 2918855*	Megoura crassicauda virus		McV	Megoura crassicauda	partial	7092	unknown	unknown	2363	0.6	SRR22015178
PV023937	Ilinoia iflavirus	TN	IspV	Ilinoia liriondendri	10546	9267	1041	235	3089	0.4063	SRX27542654
Submission 2918853*	Neotoxoptera formosana virus	Nf766	NfV	Neotoxoptera formosana	10504	9261	959	284	3086	0.4501	SRR18079766
PV023938	Uroleucon eupatorifoliae virus	TN	UeV	Uroleucon eupatorifoliae	10483	9216	911	356	3071	0.305	SRX27542652
PV023939	Uroleucon iflavirus	TN	UspV	Uroleucon spp.	10340	9219	97	215	3072	0.4491	SRX27542653
*see supplementary file 1 for sequences

### Sheet: Table S4
Table S4 SRA datasets screened for Iflavirus reads
SRA	Species	Country	Library selection	Iflaviridae reads
SRR11285614	Aphis aurantii	China	PCR	no
SRR11241578	Aphis aurantii	China	PCR	no
SRR24893747	Aphis glycines	China	cDNA	no
SRR22254431	Aphis gossypii	China	Oligo-dT	no
SRR18319891	Aphis gossypii	South Korea	RANDOM	no
SRR5030749	Brevicoryne brassicae	England	RANDOM	yes
SRR2496619	Cavariella aegopodi	USA	cDNA	no
SRR6679221	Dasyaphis mirabilis	China	RT-PCR	no
SRR14740338	Diuraphis noxia	USA	PolyA	no
SRR5038386	Lipaphis erysimi	India	RT-PCR	no
SRR956606	Macrosiphum euphorbiae	USA	RANDOM	no
SRR22015178	Megoura crassicauda	China	PolyA	yes
SRR15711099	Metopolophium dirhodum	China	RANDOM PCR	no
ERX2291991	Myzus cerasi	Scotland	PAIRED	no
SRR3402141	Myzus persicae	China	RANDOM PCR	no
SRR13327276	Myzus persicae	England	PCR	no
SRR18079766	Neotoxoptera formosana	China	RANDOM	yes
SRR15538977	Rhopalosiphum maidis	USA	cDNA	no
SRR26033694	Rhopalosiphum nymphaeae	Germany	Oligo-dT	no
SRR23300085	Rhopalosiphum padi	China	Oligo-dT	no
SRR14000445	Sitobion avenae	China	RT-PCR	no
SRR14000438	Sitobion avenae	China	RT-PCR	no
SRR22540908	Sitobion miscanthi	China	Oligo-dT	yes
SRR2559384	Tamalia inquilinus	USA	PolyA	no
SRR2123649	Toxoptera citricida	China	unspecified	no
SRR1821979	Uroleucon ambrosiae	USA	cDNA	no

### Sheet: Table S5
Table S5 Iflavirus polyprotein similarity matrix
	BrBv_Bb749	BrBV_TN	IspV_TN	UeV_TN	UspV_TN	NfV_NF766
BrBv_Bb749		98.341	34.89	34.101	34.041	33.902
BrBV_TN	98.341		34.806	34.016	33.988	33.879
IspV_TN	34.89	34.806		66.077	66.111	65.522
UeV_TN	34.101	34.016	66.077		88.086	67.645
UspV_TN	34.041	33.988	66.111	88.086		68.446
NfV_NF766	33.902	33.879	65.522	67.645	68.446

### Sheet: Table S6
Table S6 Sequences details of the newly and previously reported aphid iflaviruses
Virus name	Abbreviation	GenBank accesion	Genome (nt)	Polyprotein (aa)	Source
Brevicoryne brassicae virus	BrBv_TN	PV031990	10179	2983	SRX27542651
Brevicoryne brassicae virus	BrBv_Bb749	Submission 2918807*	10179	2983	SRR5030749
Ilinoia iflavirus	IspV_TN	PV023937	10546	3089	SRX27542654
Neotoxoptera formosana virus	NfV_NF766	Submission 2918853*	10504	3086	SRR18079766
Uroleucon eupatorifoliae virus	UeV_TN	PV023938	10483	3071	SRX27542652
Uroleucon iflavirus	UspV_TN	PV023939	10340	3072	SRX27542653
Aphis aurantii Iflavirus	Iva	DBA44222	10063	2946	de Santana et al. (2023)
Cavariella aegopodii iflavirus	CAIV1	XEG76108	7550	2359	Jiao et al. (2024)
Brevicoryne brassicae virus	BrBV_IL	AKJ70949	10177	2983	Luria et al. (2016)
Brevicoryne brassicae virus	BrBv_UK	ABP57198	10180	2983	Ryabov (2007)
Brevicoryne brassicae virus	BrBv_UK	YP_001285409	10180	2983	Ryabov (2007)
Brevicoryne brassicae virus	BrBv_UK	ABP57198	10180	2983	Ryabov (2007)
*see supplementary file 1 for sequences

### Sheet: Table S7
Table S7 Metadata of the field-collected aphids screened for Iflavirus infections
Aphid species	Collection date	Collection host plant	Collection site	Aphid color (P)	Wings (P)	Laboratory line code	Laboratory host plant	Generations in laboratory	Secondary symbionts	Barcode accesion
Brevicoryne brassicae	2023-05-07	Cabbage (Brassica oleracea)	Knoxville, TN	green	yes	A068	Cabbage (Brassica oleracea)	F1-F4	None	none
Brevicoryne brassicae	2023-05-07	Cabbage (Brassica oleracea)	Knoxville, TN	green	yes	A078	Cabbage (Brassica oleracea)	F1-F10	Hamiltonella, Rickettsia	PV016919
Brevicoryne brassicae	2023-05-29	Cabbage (Brassica oleracea)	Cosby, TN	green	yes	A100	Cabbage (Brassica oleracea)	F1-F10	Hamiltonella	PV016920
Brevicoryne brassicae	2023-05-29	Cabbage (Brassica oleracea)	Cosby, TN	green	no	A101	Cabbage (Brassica oleracea)	F1-F10	Hamiltonella	none
Brevicoryne brassicae	2023-05-31	Cabbage (Brassica oleracea)	Knoxville, TN	green	yes	A105	Cabbage (Brassica oleracea)	F1-F10	Hamiltonella	none
Brevicoryne brassicae	2023-05-29	Broccoli (Brassica oleracea)	Cosby, TN	green	yes	A110	Cabbage (Brassica oleracea)	F1-F4	None	none
Brevicoryne brassicae	2023-12-03	Kale (Brassica oleracea)	Cosby, TN	green	no	A132	Cabbage (Brassica oleracea)	Still in the laboratory	Serratia	none
Brevicoryne brassicae	2023-12-03	Kale (Brassica oleracea)	Cosby, TN	green	no	A133	Cabbage (Brassica oleracea)	Still in the laboratory	Hamiltonella, Serratia	PV016921
Brevicoryne brassicae	2023-12-03	Kale (Brassica oleracea)	Cosby, TN	green	no	A134	Cabbage (Brassica oleracea)	Still in the laboratory	Hamiltonella, Serratia, Ricketsiella	PV016922
Brevicoryne brassicae	2023-05-07	Cabbage (Brassica oleracea)	Knoxville, TN	green	yes	A69	Cabbage (Brassica oleracea)	F1-F2	NT	none
Brevicoryne brassicae	2023-05-13	Cabbage (Brassica oleracea)	Cosby, TN	green	yes	A84	Cabbage (Brassica oleracea)	F1	NT	none
Brevicoryne brassicae	2024-04-16	Kale (Brassica oleracea)	Cosby, TN	green	no	B003	Cabbage (Brassica oleracea)	Not colonized	NT	none
Brevicoryne brassicae	2024-04-16	Kale (Brassica oleracea)	Cosby, TN	green	no	B004	Cabbage (Brassica oleracea)	Not colonized	NT	none
Brevicoryne brassicae	2024-04-16	Kale (Brassica oleracea)	Cosby, TN	green	no	B005	Cabbage (Brassica oleracea)	Not colonized	NT	none
Brevicoryne brassicae	2024-04-27	Broccoli (Brassica oleracea)	Cosby, TN	green	yes	B022	Cabbage (Brassica oleracea)	F1-F3	NT	none
Brevicoryne brassicae	2024-05-07	Broccoli (Brassica oleracea)	Cosby, TN	green	yes	B043	Cabbage (Brassica oleracea)	F1-F4	NT	none
Brevicoryne brassicae	2024-05-18	Broccoli (Brassica oleracea)	Cosby, TN	green	no	B056	Cabbage (Brassica oleracea)	F1-F4	NT	none
Brevicoryne brassicae	2024-05-20	Broccoli (Brassica oleracea)	Cosby, TN	green	no	B058	Cabbage (Brassica oleracea)	F1-F3	NT	none
Brevicoryne brassicae	2024-05-20	Broccoli (Brassica oleracea)	Cosby, TN	green	no	B059	Cabbage (Brassica oleracea)	F1-F3	NT	none
Brevicoryne brassicae	2024-05-20	Broccoli (Brassica oleracea)	Knoxville, TN	green	no	B065	Cabbage (Brassica oleracea)	F1-F3	NT	none
Illinoia liriodendri	2023-04-30	Tulip tree (Liriodendron tulipifera)	Cosby, TN	yellow	yes	A065	Sheppards purse (Capsella bursa-pastoris)	F1-F3	Wolbachia, Rickettsiella	none
Illinoia liriodendri	2023-05-06	Tulip tree (Liriodendron tulipifera)	Cosby, TN	yellow	no	A076	Sheppards purse (Capsella bursa-pastoris)	F1-F3	Wolbachia, Rickettsiella	none
Illinoia liriodendri	2024-04-23	Tulip tree (Liriodendron tulipifera)	Cosby, TN	yellow	no	B013	Sheppards purse (Capsella bursa-pastoris)	F1-F5	Wolbachia	none
Illinoia liriodendri	2024-04-23	Tulip tree (Liriodendron tulipifera)	Cosby, TN	yellow	yes	B014	Sheppards purse (Capsella bursa-pastoris)	F1-F2	NT	none
Illinoia liriodendri	2024-04-23	Tulip tree (Liriodendron tulipifera)	Cosby, TN	yellow	no	B015	Sheppards purse (Capsella bursa-pastoris)	F1-F5	None	none
Illinoia liriodendri	2024-04-23	Tulip tree (Liriodendron tulipifera)	Cosby, TN	yellow	no	B018	Sheppards purse (Capsella bursa-pastoris)	Not colonized	NT	none
Illinoia liriodendri	2024-04-23	Tulip tree (Liriodendron tulipifera)	Cosby, TN	yellow	yes	B019	Sheppards purse (Capsella bursa-pastoris)	F1	NT	none
Illinoia liriodendri	2024-04-23	Tulip tree (Liriodendron tulipifera)	Cosby, TN	yellow	yes	B020	Sheppards purse (Capsella bursa-pastoris)	F1-F5	Wolbachia	none
Illinoia liriodendri	2024-04-27	Tulip tree (Liriodendron tulipifera)	Gatlinburg, TN	yellow	no	B025	Sheppards purse (Capsella bursa-pastoris)	F1	NT	none
Illinoia liriodendri	2024-05-07	Tulip tree (Liriodendron tulipifera)	Cosby, TN	yellow	no	B037	Sheppards purse (Capsella bursa-pastoris)	F1-F4	NT	none
Illinoia liriodendri	2024-05-18	Tulip tree (Liriodendron tulipifera)	Cosby, TN	yellow	no	B050	Sheppards purse (Capsella bursa-pastoris)	F1-F5	Wolbachia	none
Illinoia liriodendri	2024-05-18	Tulip tree (Liriodendron tulipifera)	Cosby, TN	yellow	no	B051	Sheppards purse (Capsella bursa-pastoris)	F1-F5	NT	none
Illinoia liriodendri	2024-05-27	Tulip tree (Liriodendron tulipifera)	Cosby, TN	yellow	yes	B060	Sheppards purse (Capsella bursa-pastoris)	Not colonized	NT	none
Illinoia liriodendri	2024-05-27	Tulip tree (Liriodendron tulipifera)	Cosby, TN	yellow	no	B061	Sheppards purse (Capsella bursa-pastoris)	F1-F4	None	none
Illinoia liriodendri	2024-05-27	Tulip tree (Liriodendron tulipifera)	Cosby, TN	yellow	no	B062	Sheppards purse (Capsella bursa-pastoris)	F1-F3	None	none
Illinoia liriodendri	2024-05-27	Tulip tree (Liriodendron tulipifera)	Cosby, TN	yellow	no	B063	Sheppards purse (Capsella bursa-pastoris)	F1-F4	None	none
Illinoia liriodendri	2024-06-01	Tulip tree (Liriodendron tulipifera)	Cosby, TN	yellow	yes	B067	Sheppards purse (Capsella bursa-pastoris)	Not colonized	NT	none
Illinoia liriodendri	2024-06-01	Tulip tree (Liriodendron tulipifera)	Cosby, TN	yellow	no	B068	Sheppards purse (Capsella bursa-pastoris)	F1	NT	none
Lipaphis pseudobrassicae	2023-10-21	Kale (Brassica oleracea)	Cosby, TN	green	no	A127	Cabbage (Brassica oleracea)	F1-F4	None	none
Lipaphis pseudobrassicae	2023-10-21	Kale (Brassica oleracea)	Cosby, TN	green	yes	A128	Cabbage (Brassica oleracea)	F1-F4	Regiella, Serratia	PV016923
Lipaphis pseudobrassicae	2023-10-21	Kale (Brassica oleracea)	Cosby, TN	green	no	A129	Cabbage (Brassica oleracea)	F1-F4	None	PV016924
Lipaphis pseudobrassicae	2023-10-14	Broccoli (Brassica oleracea)	Cosby, TN	green	no	A130	Cabbage (Brassica oleracea)	Still in the laboratory	None	PV016925
Lipaphis pseudobrassicae	2023-10-14	Kale (Brassica oleracea)	Cosby, TN	green	no	A131	Cabbage (Brassica oleracea)	F1-F3	None	none
Lipaphis pseudobrassicae	2023-05-07	Cabbage (Brassica oleracea)	Cosby, TN	green	yes	A71	Cabbage (Brassica oleracea)	F1-F3	NT	none
Lipaphis pseudobrassicae	2023-05-19	Turnip (Brassica rapa)	Cosby, TN	green	yes	A93	Cabbage (Brassica oleracea)	F1-F10	Regiella	PV016926
Lipaphis pseudobrassicae	2024-05-20	Cabbage (Brassica oleracea)	Knoxville, TN	green	no	B064	Cabbage (Brassica oleracea)	F1-F3	NT	none
Uroleucon eupatoricolens	2023-05-29	Joe-Pye-weed (Eutrochium purpureum)	Cosby, TN	red	no	A103	Joe-Pye-weed (Eutrochium purpureum)	Not colonized	NT	PV016927
Uroleucon eupatoricolens	2023-06-05	Joe-Pye-weed (Eutrochium purpureum)	Cosby, TN	red	yes	A119	Joe-Pye-weed (Eutrochium purpureum)	F1	NT	none
Uroleucon eupatoricolens	2023-06-05	Joe-Pye-weed (Eutrochium purpureum)	Cosby, TN	red	no	A120	Joe-Pye-weed (Eutrochium purpureum)	F1-F3	Rickettsia, Regiella	PV016928
Uroleucon nigrotuberculatum	2023-06-05	Gloldenrot (Solidago sp.)	Cosby, TN	red	yes	A122	Joe-Pye-weed (Eutrochium purpureum)	Not colonized	NT	PV016929
Uroleucon rurale	2024-04-16	Joe-Pye-weed (Eutrochium purpureum)	Cosby, TN	black	no	B011	Joe-Pye-weed (Eutrochium purpureum)	F1-F3	NT	PV016930
Uroleucon rurale	2024-05-01	Crownbeard (Verbesina sp.)	Cosby, TN	black	no	B044	Joe-Pye-weed (Eutrochium purpureum)	F1-F3	NT	PV016931
Uroleucon sp.	2023-05-23	Joe-Pye-weed (Eutrochium purpureum)	Cosby, TN	red	no	A096	Sheppards purse (Capsella bursa-pastoris)	Not colonized	NT	none
Uroleucon sp.	2024-04-16	Joe-Pye-weed (Eutrochium purpureum)	Cosby, TN	black	no	B010	Mugworth (Artemisia vulgaris)	Not colonized	NT	none
Uroleucon sp.	2024-05-07	Joe-Pye-weed (Eutrochium purpureum)	Gatlinburg, TN	red	yes	B029	Joe-Pye-weed (Eutrochium purpureum)	Not colonized	NT	none
Uroleucon sp.	2023-05-19	Joe-Pye-weed (Eutrochium purpureum)	Cosby, TN	black	yes	A090	Joe-Pye-weed (Eutrochium purpureum)	Not colonized	NT	none
Uroleucon sp.	2023-05-23	Joe-Pye-weed (Eutrochium purpureum)	Cosby, TN	black	no	A095	Joe-Pye-weed (Eutrochium purpureum)	Not colonized	NT	none

### Sheet: Table S8
Table S8 Iflaviridae reference ORF database
LOCUS_protein	DEFINITION	LOCUS_nulceotide	DEFINITION	Acronym
NP_853560	polyprotein	NC_004830	Deformed_wing_virus__complete_genome	DWV
NP_049374	polyprotein	NC_002066	Sacbrood_virus_complete_genome	SBV
NC_025835	Dinocampus_coccinellae_paralysis_virus_strain_Quebec2013_complete_genome	self	Dinocampus_coccinellae_paralysis_virus_strain_Quebec2013__complete_genome	DCPV
YP_009408182	capsid_protein	NC_035467	Lake_Sinai_virus_2_strain_VN3_ORF1__RNA-dependant_RNA_polymerase__and_capsid_protein_genes__complete_cds	LSV2
NC_023483	Antheraea_pernyi_iflavirus_isolate_LnApIV-02_complete_genome	self	Antheraea_pernyi_iflavirus_isolate_LnApIV-02__complete_genome	APIV
NC_016405	Spodoptera_exigua_iflavirus_1_complete_genome	self	Spodoptera_exigua_iflavirus_1__complete_genome	SPIV1
NC_078648	Acheta_domesticus_iflavirus_isolate_72-frass_polyprotein_QK749_gp1_gene_complete_cds	self	Acheta_domesticus_iflavirus_isolate_72-frass_polyprotein__QK749_gp1__gene__complete_cds	ADIVI2
YP_009010984	polyprotein	NC_023676	Spodoptera_exigua_iflavirus_2_isolate_Korean__complete_genome	SPIV2
NC_023676	Spodoptera_exigua_iflavirus_2_isolate_Korean_complete_genome	self	Spodoptera_exigua_iflavirus_2_isolate_Korean__complete_genome	SPIV2
NC_014137	Slow_bee_paralysis_virus_complete_genome	self	Slow_bee_paralysis_virus__complete_genome	SBPV
NC_078647	Acheta_domesticus_iflavirus_isolate_SE1050_complete_genome	self	Acheta_domesticus_iflavirus_isolate_SE_1050__complete_genome	ADIVI1
NC_002066	Sacbrood_virus_complete_genome	self	Sacbrood_virus_complete_genome	SBV
YP_009408180	ORF1	NC_035467	Lake_Sinai_virus_2_strain_VN3_ORF1__RNA-dependant_RNA_polymerase__and_capsid_protein_genes__complete_cds	LSV2
NC_003781	Infectious_flacherie_virus_complete_genome	self	Infectious_flacherie_virus__complete_genome	IFV
YP_004935364	structural_protein	NC_016405	Spodoptera_exigua_iflavirus_1__complete_genome	SPIV1
NC_003113	Perina_nuda_virus_complete_genome	self	Perina_nuda_virus__complete_genome	PNV
NC_005092	Ectropis_obliqua_picorna-like_virus_complete_genome	self	Ectropis_obliqua_picorna-like_virus__complete_genome	EOPV
NP_620559	polyprotein	NC_003781	Infectious_flacherie_virus__complete_genome	IFV
YP_001285409	polyprotein	NC_009530	Brevicoryne_brassicae_picorna-like_virus__complete_genome	BBRAV
YP_009408181	RNA-dependant_RNA_polymerase	NC_035467	Lake_Sinai_virus_2_strain_VN3_ORF1__RNA-dependant_RNA_polymerase__and_capsid_protein_genes__complete_cds	LSV2
YP_009047245	polyprotein	NC_024497	Lymantria_dispar_iflavirus_1_isolate_Ames__complete_genome	LDIV
YP_009552119	polyprotein	NC_040601	Varroa_destructor_virus_2_isolate_VDV-2__complete_genome	VDV2
YP_004935365	non-structural_protein	NC_016405	Spodoptera_exigua_iflavirus_1__complete_genome	SPIV1
NC_024497	Lymantria_dispar_iflavirus_1_isolate_Ames_complete_genome	self	Lymantria_dispar_iflavirus_1_isolate_Ames__complete_genome	LDIV
NC_040601	Varroa_destructor_virus_2_isolate_VDV-2_complete_genome	self	Varroa_destructor_virus_2_isolate_VDV-2__complete_genome	VDV2
NC_038302	Nilaparvata_lugens_honeydew_virus-1_genomic_RNA_complete_genome_isolate_Izumo	self	Nilaparvata_lugens_honeydew_virus-1_genomic_RNA__complete_genome__isolate__Izumo	NLHV
YP_004935363	polyprotein	NC_016405	Spodoptera_exigua_iflavirus_1__complete_genome	SPIV1
YP_003622540	polyprotein	NC_014137	Slow_bee_paralysis_virus__complete_genome	SBPV
NC_035466	Lake_Sinai_virus_1_strain_SA_ORF1_RNA-dependant_RNA_polymerase_and_capsid_protein_genes_complete_cds	self	Lake_Sinai_virus_1_strain_SA_ORF1__RNA-dependant_RNA_polymerase__and_capsid_protein_genes__complete_cds	LSV1
YP_009002581	polyprotein	NC_023483	Antheraea_pernyi_iflavirus_isolate_LnApIV-02__complete_genome	APIV
YP_009408179	capsid_protein	NC_035466	Lake_Sinai_virus_1_strain_SA_ORF1__RNA-dependant_RNA_polymerase__and_capsid_protein_genes__complete_cds	LSV1
YP_010840359	polyprotein	NC_078648	Acheta_domesticus_iflavirus_isolate_72-frass_polyprotein__QK749_gp1__gene__complete_cds	ADIVI2
YP_009505598	polypeptide	NC_038301	Lygus_lineolaris_virus_1_isolate_LlV-1__complete_genome	LLV
NC_035467	Lake_Sinai_virus_2_strain_VN3_ORF1_RNA-dependant_RNA_polymerase_and_capsid_protein_genes_complete_cds	self	Lake_Sinai_virus_2_strain_VN3_ORF1__RNA-dependant_RNA_polymerase__and_capsid_protein_genes__complete_cds	LSV2
NC_038301	Lygus_lineolaris_virus_1_isolate_LlV-1_complete_genome	self	Lygus_lineolaris_virus_1_isolate_LlV-1__complete_genome	LLV
NP_277061	polyprotein	NC_003113	Perina_nuda_virus__complete_genome	PNV
NC_004830	Deformed_wing_virus_complete_genome	self	Deformed_wing_virus__complete_genome	DWV
NP_919029	polyprotein	NC_005092	Ectropis_obliqua_picorna-like_virus__complete_genome	EOPV
YP_010840358	polyprotein	NC_078647	Acheta_domesticus_iflavirus_isolate_SE_1050__complete_genome	ADIVI1
YP_009505599	polyprotein	NC_038302	Nilaparvata_lugens_honeydew_virus-1_genomic_RNA__complete_genome__isolate__Izumo	NLHV
YP_009111311	polyprotein	NC_025835	Dinocampus_coccinellae_paralysis_virus_strain_Quebec2013__complete_genome	DCPV
YP_009408177	ORF1	NC_035466	Lake_Sinai_virus_1_strain_SA_ORF1__RNA-dependant_RNA_polymerase__and_capsid_protein_genes__complete_cds	LSV1
YP_009408178	RNA-dependant_RNA_polymerase	NC_035466	Lake_Sinai_virus_1_strain_SA_ORF1__RNA-dependant_RNA_polymerase__and_capsid_protein_genes__complete_cds	LSV1
NC_009530	Brevicoryne_brassicae_picorna-like_virus_complete_genome	self	Brevicoryne_brassicae_picorna-like_virus__complete_genome	BBRAV

### Sheet: Table S9
Table S9 Reference Iflavirus species recognized by the ICTV
Virus name	Abbreviation	GenBank accesion	Protein accesion	ICTV status	Host order
Acheta domesticus Iflavirus	AdIV	MW281483	QRV07363	Reconized	Orthoptera
Deformed wing virus	DWV	AJ489744	CAD34006	Reconized	Hymenoptera
Slow bee paralysis virus	SBPV	EU035616	ABS84820	Reconized	Hymenoptera
Spodoptera exigua iflavirus 2	SEIV2	JN870848	AFQ98017	Reconized	Lepidoptera
Dinocampus coccinellae paralysis virus	DcPV	KF843822	AIM39350	Reconized	Hymenoptera
Ectropis obliqua virus	EoV	AY365064	AAQ64627	Reconized	Lepidoptera
Infectious flacherie virus	IFV	AB000906	BAA25371	Reconized	Lepidoptera
Lygus lineolaris virus 1	LyLV1	JF720348	AEL30247	Reconized	Hemiptera
Nilaparvata lugens honeydew virus 1	NLHV1	AB766259	BAN19725	Reconized	Hemiptera
Perina nuda virus	PnV	AF323747	AAL06289	Reconized	Lepidoptera
Sacbrood virus	SBV	AF092924	AAD20260	Reconized	Hymenoptera
Spodoptera exigua iflavirus 1	SEIV1	JN091707	AET36829	Reconized	Lepidoptera
Varroa destructor virus 2	VDI 1	KX578271	APB88805	Reconized	Mesostigmata
Antheraea pernyi iflavirus	LnApIV	KF751885	AHI87751	Reconized	Lepidoptera
Halyomorpha halys virus	HhV	KF699344	AGY34702	Unclassified	Hemiptera
La Jolla virus	LJV	KP714074	AKH40287	Unclassified	Diptera
Opsiphanes invirae iflavirus 1	OilV-1	KR534892	AKN81079	Unclassified	Lepidoptera
Yongsan iflavirus 1	YIV1	MH703055	AXV43887	Unclassified	Diptera
Culex Iflavi-like virus 1	CILV1	MH188008	AXQ04781	Unclassified	Diptera
Armigeres iflavirus	ArIFV	LC310707	BBC14926	Unclassified	Diptera
Pityohyphantes rubrofasciatus iflavirus	PRIV	KX452237	AQX17788	Unclassified	Araneae
Ceratitis capitata iflavirus 1	CcIV1	GAMC01001920	JAC04636	Unclassified	Diptera
Ceratitis capitata iflavirus 2	CcIV2	GAMC01020602	JAB85953	Unclassified	Diptera
Nesidiocoris tenuis iflavirus 1	NTIV1	KY969634	AVI05073	Unclassified	Hemiptera
Chequa iflavirus	CIV	KY659604	ATX64295	Unclassified	Decapoda
Laodelphax striatella honeydew virus 1	LsHV1	KF934491	AHK05791	Unclassified	Hemiptera
Laodelphax striatellus iflavirus 2	LsIV2	KM272628	AIX94679	Unclassified	Hemiptera
Graminella nigrifrons virus 1	GnV1	KP866792	AJT58559	Unclassified	Hemiptera
Psammotettix alienus iflavirus 1	PaIV1	MH669069	AYD38337	Unclassified	Hemiptera
Euscelidius variegatus virus 1	EVV1	KX432289	APD68841	Unclassified	Hemiptera
Moku virus	MV	NC031338	YP_009305421	Unclassified	Hymenoptera
Formica exsecta virus 2	FeV2	KF500002	AHB62422	Unclassified	Hymenoptera
Nilaparvata lugens honeydew virus 3	NlHV3	AB826460	BAN57353	Unclassified	Hemiptera
Helicoverpa armigera iflavirus	HaIV	KX228231	APW84897	Unclassified	Lepidoptera
Heliconius erato iflavirus	HeIV	KJ679438	AHW98099	Unclassified	Lepidoptera
Thaumetopoea pityocampa iflavirus 1	TpIV1	KP217032	AJC98140	Unclassified	Lepidoptera
Bombyx mori iflavirus	BMIV	LC068762	BAS18834	Unclassified	Lepidoptera

### Sheet: Table S10
Table S10 Additional arthropod Iflavirus sequences used in the extended maximum-likelihood analysis
Virus name	GenBank accesion
Glossina morsitans morsitans iflavirus	UGC12015.1
Soybean thrips iflavirus 3	QQN90112.1
Soybean thrips iflavirus 2	QQN90111.1
Soybean thrips iflavirus 1	QQN90110.1
Spodoptera exigua iflavirus 1	YP_4935363.1
Spodoptera exigua iflavirus 1	AET36829.1
Lymantria dispar iflavirus 1	WHE26820.1
Lymantria dispar iflavirus 1	WHE26819.1
Lymantria dispar iflavirus 1	WHE26818.1
Lymantria dispar iflavirus 1	WHE26817.1
Acheta domesticus iflavirus	YP_10840359.1
Acheta domesticus iflavirus	YP_10840358.1
Inhamum iflavirus	WCB70375.1
Recilia dorsalis iflavirus 2	UZX50446.1
Recilia dorsalis iflavirus 1	UQT67976.1
Acheta domesticus iflavirus	QSV52305.1
Iflavirus HdromIV	DAD54754.1
Iflavirus IricIV-3	DAD54753.1
Acheta domesticus iflavirus	QRV07363.1
Iflavirus IricIV-5	QPI13032.1
Iflavirus IricIV-4	QPI13031.1
Iflavirus IricIV-2	QPI13030.1
Iflavirus IricIV-1	QPI13029.1
Aulacophora lewisii iflavirus 1	QOW95919.1
Diamondback moth iflavirus	QNS36256.1
Langfang leafhopper iflavirus	QNI22011.1
Aedes vexans iflavirus	QGW51140.1
Psammotettix alienus iflavirus 1	YP_9553259.1
Psammotettix alienus iflavirus 1	AYD38337.1
Armigeres iflavirus	YP_9448183.1
Diamondback moth iflavirus	YP_9361829.1
Helicoverpa armigera iflavirus	YP_9344960.1
Bombyx mori iflavirus	YP_9162630.1
Lymantria dispar iflavirus 1	YP_9047245.1
Heliconius erato iflavirus	YP_9026409.1
Antheraea pernyi iflavirus	YP_9002581.1
Armigeres iflavirus	BBC14926.1
Ixodes holocyclus iflavirus	AQZ42314.1
Diamondback moth iflavirus	ARI68317.1
Bombyx mori iflavirus	BAW94535.1
Helicoverpa armigera iflavirus	APW84897.1
Bombyx mori iflavirus	BAS18834.1
Lymantria dispar iflavirus 1	AIF75200.1
Heliconius erato iflavirus	AHW98099.1
Antheraea pernyi iflavirus	AHI87751.1
Tetranychus truncatus iflavirus 1	XBA84191.1
Qingdao tick iflavirus	WNK15620.1
Haemaphysalis flava iflavirus	WNK15618.1
Iflavirus aphis	DBA44222.1
Pseudoscorpian iflavirus 2	WPR16448.1
Anthonomus grandis iflavirus 1	UXB54241.1
Jilin tick iflavirus	WMP24218.1
Liposcelis bostrychophila iflavirus	WIG63509.1
Haemaphysalis flava iflavirus	WFD55765.1
Haemaphysalis flava iflavirus	WFD55764.1
Qingdao tick iflavirus	WFD55763.1
Qingdao tick iflavirus	WFD55762.1
Qingdao tick iflavirus	WFD55761.1
Qingdao tick iflavirus	WFD55760.1
Qingdao tick iflavirus	WFD55759.1
Qingdao tick iflavirus	WFD55758.1
Amrasca biguttula iflavirus 1	URS72997.1
Army ant associated iflavirus 8	WAX26127.1
Army ant associated iflavirus 5	WAX26123.1
Army ant associated iflavirus 4	WAX26122.1
Army ant associated iflavirus 3	WAX26121.1
Army ant associated iflavirus 2	WAX26119.1
Army ant associated iflavirus 1	WAX26117.1
Army ant associated iflavirus 1	WAX26115.1
Army ant associated iflavirus 1	WAX26116.1
Army ant associated iflavirus 1	WAX26111.1
Anagyrus vladimiri iflavirus	UZC83388.1
Pedersore iflavirus	UYL94285.1
Aedes vexans iflavirus	UYE93723.1
Pedersore iflavirus	UUV42172.1
Pedersore iflavirus	UUV42171.1
Pedersore iflavirus	UUV42170.1
Mekrijarvi iflavirus	UUV42169.1
Hanko iflavirus 2	UUV42168.1
Hanko iflavirus 1	UUV42167.1
Hanko iflavirus 1	UUV42166.1
Hanko iflavirus 1	UUV42165.1
Hanko iflavirus 1	UUV42164.1
Hanko iflavirus 1	UUV42163.1
Enontekio iflavirus	UUV42162.1
Novo Mesto iflavirus 1	UTQ50724.1
Red mite iflavirus 1	UQT02523.1
Bactrocera oleae iflavirus	UPT53741.1
Lycorma delicatula iflavirus 1	UPG20586.1
Ceratitis capitata iflavirus 2	UOI84715.1
Exitianus capicola iflavirus 2	ULR75443.1
Ixodes holocyclus iflavirus	UJQ88204.1
Ixodes holocyclus iflavirus	UJQ88203.1
Ixodes holocyclus iflavirus	UJQ88202.1
Ixodes holocyclus iflavirus	UJQ88201.1
Ixodes holocyclus iflavirus	UJQ88200.1
Ixodes holocyclus iflavirus	UJQ88199.1
Ixodes holocyclus iflavirus	UJQ88198.1
Ixodes holocyclus iflavirus	UJQ88197.1
Ixodes holocyclus iflavirus	UJQ88196.1
Ixodes holocyclus iflavirus	UJQ88195.1
Hangzhou recilia dorsalis iflavirus 2	UHR49896.1
Planococcus ficus-associated iflavirus 1	UFZ21065.1
Apis iflavirus 2	UCR92484.1
Apis iflavirus 1	UCR92483.1
Bemisia tabaci iflavirus 1	QWC36470.1
Ixodes holocyclus iflavirus	QVL22801.1
Hypera postica associated iflavirus 2	QUS52853.1
Hypera postica associated iflavirus 1	QUS52852.1
Bactrocera tryoni iflavirus 1	QTJ62258.1
Soybean thrips iflavirus 8	QQP18762.1
Soybean thrips iflavirus 9	QQX28925.1
Soybean thrips iflavirus 6	QQP18739.1
Soybean thrips iflavirus 5	QQP18738.1
Soybean thrips iflavirus 4	QQP18737.1
Soybean thrips iflavirus 7	QPZ88402.1
Lymantria dispar iflavirus 1	QJB76116.1
Scaphoideus titanus iflavirus 2	QIJ56911.1
Scaphoideus titanus iflavirus 1	QIJ56901.1
Scaphoideus titanus iflavirus 1	QIJ56900.1
Haemaphysalis flava iflavirus	BBK20270.1
Rondonia iflavirus 1	QHI42120.1
Spodoptera exigua iflavirus 2	YP_9010984.1
Spodoptera exigua iflavirus 2	AHX00961.1
Spodoptera exigua iflavirus 2	AFQ98017.1
Tribolium castaneum iflavirus	WIF15501.1
Antheraea mylitta iflavirus	QQL13637.1
Laodelphax striatellus iflavirus 1	AYU66736.1
Chequa iflavirus	YP_9444707.1
Chequa iflavirus	ATX64295.1
Opsiphanes invirae iflavirus 1	YP_9165593.1
Opsiphanes invirae iflavirus 1	AKN81079.1
Ixodes scapularis iflavirus	BEP11683.1
Yonago Culex iflavirus	BDV27069.1
Lampyris noctiluca iflavirus 2	QBP37020.1
Lampyris noctiluca iflavirus 1	QBP37019.1
Pityohyphantes rubrofasciatus iflavirus	YP_9351892.1
Thaumetopoea pityocampa iflavirus 1	YP_9116875.1
Ixodes scapularis iflavirus	BBD75427.1
Tribolium castaneum iflavirus	AUE23905.1
Pityohyphantes rubrofasciatus iflavirus	AQX17788.1
Slow bee paralysis virus	APZ86804.1
Thaumetopoea pityocampa iflavirus 1	AJC98140.1
Nephotettix cincticeps positive-stranded RNA virus-1	UFP63464.1
Deformed wing virus	QIN93586.1
Nilaparvata lugens honeydew virus 1	YP_9505599.1
Moku virus	YP_9305421.1
Varroa destructor virus 1	YP_145791.1
Moku virus	AOT85373.1
Nilaparvata lugens honeydew virus 1	BAN19725.1
Varroa destructor virus 1	AAP51418.2
Sacbrood virus	WYV98177.1
Sacbrood virus	WYV98176.1
Deformed wing virus A	XAO21245.1
Guangdong ant infectious flacherie virus	WXH83724.1
Deformed wing virus	WWV46540.1
Sacbrood virus	WWV46531.1
Deformed wing virus	WWV46523.1
Deformed wing virus	WVS76100.1
Sacbrood virus	WVS76098.1
Sacbrood virus	WVS76097.1
Deformed wing virus	WVR20793.1
Deformed wing virus	WVR20792.1
Deformed wing virus	WVR20791.1
Deformed wing virus	WVR20790.1
Deformed wing virus	WVR20789.1
Deformed wing virus	WVR20788.1
Deformed wing virus	WVR20787.1
Deformed wing virus	WVR20786.1
Sacbrood virus	WVR20779.1
Sacbrood virus	WVR20778.1
Sacbrood virus	WVR20777.1
Sacbrood virus	WVR20776.1
Sacbrood virus	WVR20775.1
Sacbrood virus	WVR20774.1
Sacbrood virus	WVR20773.1
Sacbrood virus	WVR20772.1
Sacbrood virus	WVR20771.1
Sacbrood virus	WVR20770.1
Sacbrood virus	WVR20769.1
Ectropis obliqua virus	AAQ64627.1
Slow bee paralysis virus	WRW11543.1
Deformed wing virus A	WOH21474.1
Deformed wing virus B	WOH21473.1
Deformed wing virus A	WOH21460.1
Deformed wing virus A	WOH21459.1
Deformed wing virus A	WOH21455.1
Deformed wing virus A	WOH21453.1
Deformed wing virus B	WNN92424.1
Deformed wing virus B	WNN92423.1
Deformed wing virus B	WNN92422.1
Deformed wing virus B	WNN92421.1
Deformed wing virus	WMV69902.1
Deformed wing virus	WMV69898.1
Sacbrood virus	WIL00346.1
Meccus longipennis virus 1	WDQ27868.1
Khandagaity Melophagus ifla-like virus	UJG27958.1
Khandagaity Melophagus ifla-like virus	UJG27957.1
Khandagaity Melophagus ifla-like virus	UJG27956.1
Khandagaity Melophagus ifla-like virus	UJG27955.1
Varroa destructor virus 2	UBT12491.1
Ectropis obliqua picorna-like virus	NP_919029.1
Infectious flacherie virus	NP_620559.1
Perina nuda virus	NP_277061.1
Dinocampus coccinellae paralysis virus	AIM39350.1
Lygus lineolaris virus 1	AEL30247.1
Halyomorpha halys virus	WWV61305.1
Chinavia ubica virus	WWV61304.1
Dichelops melacanthus virus	WWV61303.1
Euschistus heros virus	WWV61302.1
Euscelidius variegatus virus 1	YP_9328891.1
Graminella nigrifrons virus 1	YP_9129265.1
Laodelphax striatellus picorna-like virus 2	YP_9110667.1
Halyomorpha halys virus	YP_8719809.1
Diabrotica virgifera virgifera virus 1	APF29088.1
Euscelidius variegatus virus 1	APD68841.1
Graminella nigrifrons virus 1	AJT58559.1
Laodelphax striatellus picorna-like virus 2	AIX94679.1
Halyomorpha halys virus	AGY34702.1
Deformed wing virus B	WOH21461.1
Deformed wing virus A	WOH21462.1
